# Convergent use of phosphatidic acid for Hepatitis C virus and SARS-CoV-2 replication organelle formation

**DOI:** 10.1101/2021.05.10.443480

**Authors:** Keisuke Tabata, Vibhu Prasad, David Paul, Ji-Young Lee, Minh-Tu Pham, Woan-Ing Twu, Christopher J. Neufeldt, Mirko Cortese, Berati Cerikan, Cong Si Tran, Christian Lüchtenborg, Philip V’kovski, Katrin Hörmann, André C. Müller, Carolin Zitzmann, Uta Haselmann, Jürgen Beneke, Lars Kaderali, Holger Erfle, Volker Thiel, Volker Lohmann, Giulio Superti-Furga, Britta Brügger, Ralf Bartenschlager

## Abstract

Double membrane vesicles (DMVs) are used as replication organelles by phylogenetically and biologically distant pathogenic RNA viruses such as hepatitis C virus (HCV) and severe acute respiratory syndrome coronavirus-2 (SARS-CoV-2). Viral DMVs are morphologically analogous to DMVs formed during autophagy, and although the proteins required for DMV formation are extensively studied, the lipids driving their biogenesis are largely unknown. Here we show that production of the lipid phosphatidic acid (PA) by acylglycerolphosphate acyltransferase (AGPAT) 1 and 2 in the ER is important for DMV biogenesis in viral replication and autophagy. Using DMVs in HCV-replicating cells as model, we found that AGPATs are recruited to and critically contribute to HCV replication and DMV formation. AGPAT1/2 double knockout also impaired SARS-CoV-2 replication and the formation of autophagosome-like structures. By using correlative light and electron microscopy, we observed the relocalization of AGPAT proteins to HCV and SARS-CoV-2 induced DMVs. In addition, an intracellular PA sensor accumulated at viral DMV formation sites, consistent with elevated levels of PA in fractions of purified DMVs analyzed by lipidomics. Apart from AGPATs, PA is generated by alternative pathways via phosphotidylcholine (PC) and diacylglycerol (DAG). Pharmacological inhibition of these synthesis pathways also impaired HCV and SARS-CoV-2 replication as well as formation of autophagosome-like DMVs. These data identify PA as an important lipid used for replication organelle formation by HCV and SARS-CoV-2, two phylogenetically disparate viruses causing very different diseases, i.e. chronic liver disease and COVID-19, respectively. In addition, our data argue that host-targeting therapy aiming at PA synthesis pathways might be suitable to attenuate replication of these viruses.

**One Sentence Summary:** Phosphatidic acid is important for the formation of double membrane vesicles, serving as replication organelles of hepatitis C virus and SARS-CoV-2, and offering a possible host-targeting strategy to treat SARS-CoV-2 infection.
