## Supplementary Table 3 for "Convergent use of phosphatidic acid for Hepatitis C virus and SARS-CoV-2 replication organelle formation"

### Sheet: Lipids (µM)
	Sample set 1		Sample set 2
lipid	NS4B-HA [µM]	CNX-HA [µM]	NS4B-HA [µM]	CNX-HA [µM]
PC O-30:2	9.96831e-05	0.000328344	0.00082225	0.000643099
PC O-30:1	0.000102398	0.00084645	0.000634289	0.000929731
PC O-30:0	0.00032344	0.00166599	0.00376108	0.00173118
PC 30:2	0.00105515	0.00252045	0.00263873	0.00178925
PC 30:1	0.0197548	0.0330259	0.0372882	0.0259625
PC 30:0	0.034807	0.02828	0.0694027	0.0176763
PC O-32:2	0.000502721	0.00240576	0.00141947	0.00161356
PC O-32:1	0.00247696	0.0193785	0.0108723	0.0109226
PC O-32:0	0.00453468	0.0147198	0.0165111	0.00888893
PC 32:3	0.00145284	0.00845108	0.00296721	0.00711122
PC 32:2	0.0449761	0.171956	0.0794926	0.103916
PC 32:1	0.177589	0.53477	0.35816	0.2856
PC 32:0	0.0533343	0.0467045	0.123398	0.0226855
PC O-34:3	0.000264933	0.00219372	0.000751462	0.00109545
PC O-34:2	0.0039224	0.0203094	0.00768039	0.0102515
PC O-34:1	0.0116432	0.0473744	0.0310902	0.0288928
PC O-34:0	0.00562966	0.0168332	0.015218	0.0125354
PC 34:3	0.014412	0.0799646	0.0283793	0.0406494
PC 34:2	0.0951851	0.261408	0.165409	0.114982
PC 34:1	0.124384	0.269906	0.231627	0.125664
PC 34:0	0.00559324	0.00714067	0.0136992	0.00441565
PC O-36:6	0.00056047	0.00144201	0.00111681	0.00126249
PC O-36:5	0.000591973	0.00110844	0.000578177	0.000319583
PC O-36:4	0.000228383	0.00221166	0.000447943	0.00159506
PC O-36:3	0.0015602	0.010479	0.00344529	0.00519298
PC O-36:2	0.00514096	0.0206679	0.0136392	0.0113723
PC O-36:1	0.00737783	0.0225364	0.0175371	0.0127826
PC O-36:0	0.00220884	0.00632899	0.00486425	0.00398369
PC 36:6	0.000186334	0.000947914	0.000231962	0.000226969
PC 36:5	0.00100772	0.00551809	0.00151656	0.00347018
PC 36:4	0.00530818	0.0354601	0.0116529	0.0150167
PC 36:3	0.0195445	0.0959507	0.0403247	0.0350846
PC 36:2	0.042345	0.112286	0.0737477	0.0383502
PC 36:1	0.0155151	0.0430613	0.04004	0.0229705
PC 36:0	0.00125099	0.00255891	0.00282454	0.00242876
PC O-38:6	0.000544155	0.00134497	0.000750118	0.000407607
PC O-38:5	0.000569329	0.0017682	0.000305296	0.000834666
PC O-38:4	0.000428666	0.00424496	0.0014221	0.00169135
PC O-38:3	0.00128299	0.00808457	0.00312096	0.0042517
PC O-38:2	0.00269883	0.00987991	0.00507634	0.00402625
PC O-38:1	0.0019851	0.00470454	0.00301986	0.00230632
PC 38:7	0.000230054	0.00229145	0.00109209	0.00194207
PC 38:6	0.000725749	0.00511606	0.00129326	0.00211797
PC 38:5	0.00154085	0.0105768	0.00252599	0.00406567
PC 38:4	0.00381673	0.0230458	0.00820909	0.00810216
PC 38:3	0.00371595	0.0190508	0.0109644	0.00981272
PC 38:2	0.00277809	0.00637796	0.00509657	0.00184568
PC 38:1	0.00097525	0.00154935	0.00200694	0.000567063
PC 38:0	0	0.000376887	0.000967573	0.000281877
PC O-40:1	0.000131959	0.000959193	0	0.000232526
PC 40:7	0.000744089	0.00234968	0.00189344	0.0023518
PC 40:6	9.0857e-05	0.00190884	0.000396069	0.00128838
PC 40:5	0.000164095	0.0017239	0.000385918	0.000693294
PC 40:4	0.000274249	0.00143154	0.0015195	0.000383415
SM 34:2;2	0.00237747	0.00409502	0.00533426	0.00252355
SM 34:1;2	0.0203099	0.0334427	0.0741149	0.0170592
SM 34:0;2	0.00392029	0.00997076	0.0186843	0.00213589
SM 36:2;2	0	0.000401931	0.00286849	0
SM 36:1;2	0	0	0.00193252	0.0020572
SM 36:0;2	0	0	0	0
SM 38:2;2	0	0	0	0
SM 38:1;2	0	0	0	0.00153019
SM 38:0;2	0	0	0	0
SM 40:2;2	0.000839679	0	0.00437272	0.000720946
SM 40:1;2	0.00253839	0	0.00651039	0.00219135
SM 40:0;2	0.000369181	0	0	0.000897134
SM 42:3;2	0.000644902	0.00336177	0.00476672	0.000483363
SM 42:2;2	0.00903615	0.0103691	0.0228062	0.00268252
SM 42:1;2	0.00594231	0.00727866	0.0160706	0.00330748
SM 42:0;2	0.000339916	0.00113927	0.00130051	0.0010175
LPC 14:1	0.000582613	0.000666529	0.000650577	0.000755577
LPC 14:0	0	0	0.00305027	0.00346335
LPC 16:1	0.00355584	0.00944817	0.0107199	0.0157554
LPC 16:0	0.00619664	0.0117061	0.0105428	0.0143262
LPC 18:3	0	0.000271456	0.000696948	0.00119341
LPC 18:2	0.00217965	0.00213165	0.00157964	0.0026654
LPC 18:1	0.00227324	0.00599323	0.00658974	0.00735165
LPC 18:0	0.001503	0.00320625	0.00478005	0.00482197
LPC 20:6	0.000177729	0.000373868	0.00034705	0.000411224
LPC 20:5	0.000729664	0.00110053	0.00113111	0.00156827
LPC 20:4	1.66923e-06	0.000230048	0.000182714	0.000434686
LPC 20:3	0	0.000528353	0.000415917	0.000648361
LPC 20:2	0	0.000369291	0.000107262	0.000320887
LPC 20:1	0.000103888	0.000623858	0.000488481	0.000765744
LPC 20:0	0	0	7.86464e-05	0
LPC 22:6	8.34722e-05	0	0	0.000154061
LPC 22:5	0.000348682	0.000134506	0.000296809	0.000503521
LPC 22:4	0.000268962	0	0	0.000301587
LPC 22:3	0	0	0.000300945	0.000552257
LPC 22:2	0	0	3.60082e-05	0.000178497
LPC 22:1	0.000491852	0.000721729	0.00125473	0.00167148
PE 32:2	0.00240465	0.00562365	0.00503917	0.00155223
PE 32:1	0.00656255	0.0140066	0.0103951	0.00496613
PE O-34:3	0	0.000476518	0.00062939	0.000500083
PE O-34:2	0	0.00105531	0	0
PE O-34:1	6.82574e-05	0.000518607	0.00230708	0.000927212
PE 34:2	0.0111231	0.0245912	0.0261697	0.00791837
PE 34:1	0.00727223	0.0171479	0.0152055	0.0070969
PE O-36:6	0	0	0.000432781	0.00010844
PE O-36:5	0.000141673	0.000202762	0	0
PE O-36:4	0.000141295	0.000887116	0	0
PE O-36:3	5.05496e-05	0.00206867	0.00076768	0.000620174
PE O-36:2	0.000232026	0.00180193	0.00343543	0.00066722
PE O-36:1	0.000393156	0.00186866	0.00149327	0.000658004
PE 36:5	0.00129297	0.00315615	0.000988537	0.000920565
PE 36:4	0.00264991	0.0228251	0.00552402	0.0057231
PE 36:3	0.00458336	0.0289445	0.0150206	0.00903353
PE 36:2	0.00774216	0.0220056	0.0172237	0.00477868
PE 36:1	0.00235267	0.00656999	0.00381687	0.00294236
PE 36:0	0.000219471	0.000646581	0	0
PE O-38:6	0.000404484	0.000661665	0	0
PE O-38:5	0	0	0.00482777	2.60452e-06
PE O-38:4	0	0	0.001471	0
PE O-38:3	0.000412737	0.00358667	0.000836449	0.000245154
PE O-38:2	0.000270403	0.000314081	0.00119282	0.000483509
PE O-38:1	0	0	0.000468723	0
PE O-38:0	3.61984e-05	0.000390757	0.000299532	0.000414219
PE 38:6	0	0.00351875	0.000890097	0.00117955
PE 38:5	0.00207178	0.0172687	0.00328877	0.00465505
PE 38:4	0.00445183	0.0565706	0.00747249	0.0133567
PE 38:3	0.00202786	0.0236585	0.00572848	0.00574
PE 38:2	0.000682611	0.0016087	0.00117103	0.000156753
PE 38:1	0	0.000110543	0.000750829	0.000241122
PE 38:0	0	3.77842e-05	2.73711e-05	0
PE O-40:6	0	0.000360125	0	0
PE O-40:5	0.000366511	0.00114803	0.000602275	0.000357954
PE O-40:4	0	0	0	0
PE O-40:3	0	0.00141044	0.000543468	0.000401355
PE O-40:2	0	0	0.000487924	0.000658004
PE O-40:1	0	4.4926e-05	0.000266696	5.63743e-05
PE 40:7	0.000598709	0.00264527	0.000520233	0.000756448
PE 40:6	0	0.00281815	0.000219169	0.000316854
PE 40:5	0.000360665	0.000658104	0.000342566	0.000419712
PE 40:4	0	0.000745937	0	0.00016867
PE 40:3	0	0	0.000696129	0.000466035
PS 32:3	0	0	0.00046971	0.000804136
PS 32:2	0	0.0013407	0.00170099	0.00201994
PS 32:1	0.00488606	0.0118893	0.0192686	0.00640327
PS O-34:2	0	0	0.000928315	0
PS O-34:1	0.000431054	0.0022029	0.000740354	0.000430293
PS 34:2	0	0	0.00855648	0.002251
PS 34:1	0.00730048	0.0112035	0.0274249	0.00807755
PS 34:0	0.000482175	0	0	0.00042741
PS O-36:2	0	0.000150554	0.00178906	0.00104007
PS O-36:1	0.00031104	0.00171739	0.00209441	0.000855102
PS 36:4	0.000451095	0.0022582	0.00178212	0.00191404
PS 36:3	0.000494094	0.00435416	0.00822813	0.00305436
PS 36:2	0.00237376	0.00490751	0.0127621	0.00253604
PS 36:1	0.00246314	0.0033644	0.0110005	0.00312394
PS 36:0	0	0	0	0
PS O-38:3	0.000404353	0.00163251	0.00141818	0.00120204
PS O-38:2	0	7.94059e-05	0	0
PS O-38:1	0.00136987	0.001544	0.00133154	0.000992351
PS 38:7	0	0.00054108	0	0
PS 38:6	0	0	0.000429593	0.000238506
PS 38:5	0.000607988	0.0025317	0.00226356	0.00213023
PS 38:4	0.00143633	0.00815854	0.00668376	0.00524035
PS 38:3	0.00240035	0.00866342	0.0155033	0.00547686
PS 38:2	0	6.45931e-05	0.00111293	0.000295296
PS 38:1	0	0	0.00145046	0.000623494
PS 38:0	0.000250302	0.000875023	6.77802e-05	0
PS O-40:2	0	0	0	0
PS O-40:1	0.0021136	0.00406787	6.00301e-05	0.000907859
PS O-40:0	0	0.000692024	0	0
PS 40:6	0	0.00309571	0.000749449	0.000289038
PS 40:5	0.000129077	0.00132659	0.000370326	0.000700546
PS 40:4	0.000369751	0.000504373	0.00010957	0
PS 40:3	0	0	0.000389023	0.000412919
PS 40:1	0.000252028	0	0.000574716	0
PS O-42:3	0.000426762	0	0.000349827	0
PS O-42:2	0	0	0.000338884	0.000416749
PS O-42:1	0	0	0	0
PS O-42:0	0	0	0.000660532	0
PS 42:6	0.000259916	0.000231987	9.94811e-05	0.000434123
PS 42:5	0	0	0.000157461	0
PS 42:4	0	0	0.000589534	0.000339795
PS 42:2	0	0	0.000451826	0
PS 42:1	0	0	0.000526037	0.000646517
PI 32:1	0.0021385	0.00657257	0.00480818	0.00295303
PI 32:0	0.000321512	0.00276585	0.00180532	0.00161919
PI 34:2	0.00811335	0.0193972	0.0136736	0.00915192
PI 34:1	0.0038605	0.00991765	0.00738515	0.00657332
PI 34:0	0.00179058	0.0021102	0.00133337	0
PI O-36:3	0.000901483	0.00401321	0.00170337	0.00245178
PI O-36:2	0.00126779	0.00364222	0.00372712	0.00128065
PI O-36:1	0.000549131	0.00320918	0.00257839	0.0015852
PI 36:4	0.00100139	0.00509676	0.0033834	0.00312814
PI 36:3	0.00416508	0.0166926	0.0115409	0.00919839
PI 36:2	0.00637885	0.0131738	0.0115819	0.0066579
PI 36:1	0.00279574	0.00811366	0.00375674	0.00268428
PI O-38:3	0	0	0.00264516	0.00285924
PI O-38:2	0.000298689	0.00227147	0.00133003	0
PI 38:5	0.000992773	0.00575808	0.00191337	0.00230383
PI 38:4	0.00615063	0.0236139	0.00761757	0.00835257
PI 38:3	0.00990491	0.0512411	0.0258072	0.0210938
PI 38:2	0.00256812	0.0086591	0.00367508	0.00458653
PI O-40:4	0.000419174	0.00221453	0.00104373	0.00100588
PI O-40:3	0.00118676	0.00436218	0.00128336	0.0018177
PI 40:6	0	0.00221846	0	0.0012893
PI 40:5	0	0.00139197	0	0
PI 40:4	0.000821605	0.00398413	0.000630013	0
PI 40:3	0.00115253	0.00346066	0.00119002	0.0012893
PI 40:2	0.000547737	0.00264639	0.00126003	0.00143725
PG 30:1	0	0.000461644	0	0
PG 30:0	0	0	0	0
PG O-32:1	0	0	0.000315504	0.00010125
PG O-32:0	0.000162198	0.000380275	0	5.87053e-05
PG 32:2	0	0.00059224	0	0
PG 32:1	0.000853736	0.00158405	0.000529673	0.000345825
PG 32:0	0	0.000248492	0	0
PG O-34:2	0	0.000152925	0.000247455	0.000311652
PG O-34:1	5.11439e-05	0.000226784	0.000344312	0.000221693
PG O-34:0	0.000218273	0.000492433	0.000249776	0.000130374
PG 34:3	0	0	0.000157914	0.000241783
PG 34:2	0	0.00107091	5.2298e-05	0.000274543
PG 34:1	0.000438716	0.00371405	0.000414493	0.0005401
PG 34:0	0	0	0	0
PG O-36:2	0.000352809	0.000881303	0.00114067	0.00108798
PG O-36:1	0.000381617	0.000103714	0	0
PG 36:4	0.000251983	0.000406704	0	0
PG 36:3	9.34541e-05	0.00023133	0.000225337	0.000212793
PG 36:2	0	0.000835006	0.000132768	0.000137555
PG 36:1	0	0.000842452	0.000343268	0.000325551
PG 38:6	0	0	0	0
PG 38:5	0	0	0	0
PG 38:4	0	0	0	0
PG 38:3	0	0	0.000244449	0
PG 38:2	0	0	0	0
HexCer 34:1;2	0.000385013	0.000990358	0.00290457	0.000445514
HexCer 36:1;2	0	0	0.000502813	0.00024398
HexCer 38:1;2	0	0	0	0
HexCer 38:2;3	0	0	0.000126636	0
HexCer 40:2;2	0	0	0.000314751	0.000311111
HexCer 40:1;2	1.98023e-05	0.00010477	0.000351718	0
HexCer 40:3;3	0	0	0.000269203	0.000166902
HexCer 40:2;3	0	0	0	0
HexCer 40:1;3	0	2.68922e-05	0.000517062	0.000340746
HexCer 42:3;2	0	0	0	0
HexCer 42:2;2	0	0	0.00117302	0.000574649
HexCer 42:1;2	0.000314695	0.000455025	0.00160795	0.0003398
HexCer 42:3;3	0	0	0.000305795	0.000333672
HexCer 42:2;3	0	3.77393e-05	0	0
HexCer 42:1;3	0	0.000203565	0.000686445	0.000311414
Hex2Cer 34:1;2	0.000954164	0.00309076	0.00184271	0.00188415
Hex2Cer 36:1;2	0	0.0022024	0.00202546	0.000897215
Hex2Cer 36:1;3	7.53451e-05	0	0.000898514	0.000861326
Hex2Cer 38:1;2	0	0.00183225	0.000974659	0.000717772
Hex2Cer 38:2;3	0	0.00140657	0	0
Hex2Cer 40:1;2	0	0.000383709	0	0.00105871
Hex2Cer 40:2;3	0.000156676	0.00232743	0.00137061	0.000735716
Hex2Cer 40:1;3	0.000917815	0.00138807	0	0.0014176
Hex2Cer 42:2;2	0.000590673	0.0012215	0.000883285	0
Hex2Cer 42:1;2	0	0.00173971	0.00118787	0.00122021
Hex2Cer 42:2;3	0	0	0.000715765	0
Hex2Cer 42:1;3	0	0.00281315	0	0
Cer 34:1;2	0.000895282	0.00329578	0.00158798	0.00266633
Cer 36:1;2	0	4.22423e-05	0.000259028	0.000259957
Cer 38:1;2	0.00076555	0.000369362	0.000195077	0.000322138
Cer 40:2;2	0	0	0.000140234	0.000169389
Cer 40:1;2	0.00128878	0.00149426	0.0005387	0.000801413
Cer 40:2;3	8.47057e-06	7.10581e-05	0	0.000303702
Cer 42:2;2	0.000308575	0.0018154	0.000940156	0.0009695
Cer 42:1;2	0.00120273	0.00385721	0.00153202	0.00120397
PA 32:2	0	0.00163275	0.000661375	5.83523e-05
PA 32:1	0.0024211	0.00516777	0.00558487	0.00200517
PA 32:0	0.00322164	0.00235556	0.00254675	0.000258164
PA O-34:2	0	8.10099e-05	0.000452499	0.00067351
PA O-34:1	0	0.000756069	0.000498758	0.000141674
PA 34:3	0	0	0	0
PA 34:2	0.00101076	0.00320695	0.00370788	0.000930903
PA 34:1	0.00198794	0.00289787	0.0066342	0.00126403
PA O-36:2	0	0	0.000462858	0.000291687
PA O-36:1	0.000192322	0	0	0
PA 36:4	0.00106419	0.000971041	0.000540211	0.000417592
PA 36:3	0	0	0.000610902	0
PA 36:2	0	0	0.00167111	0.000335544
PA 36:1	0.000984271	0.000889312	0.000940025	0
PA 38:6	0	0	0	0
PA 38:5	0	0.000604116	0	0
PA 38:4	0	0	5.01555e-05	0.000119873
PA 38:3	0.000471777	0.000822932	0.000986504	0.000644498
DAG 30:1	0.00182231	0.0035053	0.00580701	0.00326252
DAG 30:0	0.00224026	0	0.00293745	0.00278995
DAG 32:2	0.00187801	0.00943915	0.00770171	0.00439676
DAG 32:1	0.00353522	0.0206055	0.0224979	0.0128163
DAG 32:0	0.00985214	0.00797138	0.0109224	0.00641781
DAG 34:2	0.00791456	0.0271901	0.0204915	0.00827222
DAG 34:1	0.00304681	0.0218041	0.0210572	0.0114203
DAG 34:0	0.0179485	0.0297248	0.0156393	0.011644
DAG 36:5	0.000444057	0.00040246	0	0
DAG 36:4	0.00120559	0.0026283	0.000947352	0.00068394
DAG 36:3	0.00314681	0.00531762	0.0052386	0.00274851
DAG 36:2	0.00472633	0.0129785	0.0116964	0.00211282
DAG 36:1	0.0146152	0.0980833	0.0500063	0.0546698
DAG 36:0	0.0209682	0.0594383	0.0249465	0.0340516
DAG 38:6	0.00237114	0.00256604	0.00117779	0.00163551
DAG 38:5	0.000125495	0.000476069	0	0
DAG 38:4	0	0	0.00100368	0.00116397
DAG 38:3	0.00147123	0.00976228	0.00403521	0.00712403
DAG 38:2	0.00702534	0.0424679	0.0259036	0.025379
DAG 38:1	0.0216316	0.0976094	0.0603871	0.0511387
DAG 40:6	0.000658734	0.000517843	0	0
DAG 40:5	0.00132411	0.00307418	0.00137414	0.000348049
DAG 40:4	0.000903174	0.00399878	0.00174108	0.00221325
DAG 40:3	0	0	0	0
DAG 40:2	0.0021619	0.00754699	0.00390719	0.00377229
DAG 40:1	0.000326169	0.00228597	0.00317491	0.00186915
DAG 40:0	0.00135468	0.000800485	0	0
Chol ester 14:1	0.00252922	0.0176443	0.00968294	0.00989591
Chol ester 14:0	0.010689	0.0465804	0.0265636	0.0262887
Chol ester 15:0	0.000809728	0.0113299	0.00381181	0.00828221
Chol ester 16:2	0.00201341	0.0135884	0.00792067	0.00819653
Chol ester 16:1	0.0255088	0.199562	0.106687	0.118043
Chol ester 16:0	0.0191452	0.115108	0.0480949	0.0639224
Chol ester 17:1	0.00162894	0.0133385	0.00660419	0.00930717
Chol ester 17:0	0.00216631	0.0115247	0.00499328	0.00750094
Chol ester 18:3	0.00146063	0.0186724	0.0089581	0.0125026
Chol ester 18:2	0.00871613	0.074501	0.049103	0.0443685
Chol ester 18:1	0.0390944	0.187161	0.136591	0.10405
Chol ester 18:0	0.00352705	0.0151141	0.00707008	0.00798873
Chol ester 19:1	0.00128014	0.00379845	0.00332285	0.00248792
Chol ester 20:4	0.000728684	0.00595363	0.00280873	0.00407883
Chol ester 20:3	0.00213175	0.01821	0.0114018	0.0106267
Chol ester 20:2	0.00185727	0.0100855	0.0100234	0.00534749
Chol ester 20:1	0.00191803	0.00541131	0.00625202	0.00187612
Chol ester 22:6	0.000980258	0.00841816	0.00408947	0.00386894
Chol ester 22:5	0.000873125	0.00328525	0.00176764	0.0018831
TAG 44:0	0.00118255	0.00323433	0.00513915	0.00335932
TAG 44:1	0.000997641	0.00567954	0.00741998	0.00480511
TAG 45:0	0.00126142	0.00287023	0.00275334	0.00197448
TAG 46:0	0.00425287	0.010836	0.0136301	0.00973526
TAG 46:1	0.00498079	0.0345955	0.0398025	0.0270127
TAG 46:2	0.00461636	0.023584	0.0295889	0.0181209
TAG 47:0	0.00225171	0.00516079	0.00582736	0.00551335
TAG 47:1	0	0.0109203	0.00840857	0.00869717
TAG 48:0	0.00452469	0.0223238	0.0195025	0.0167225
TAG 48:1	0.018151	0.105462	0.0993969	0.0638861
TAG 48:2	0.0198593	0.131162	0.128349	0.0803416
TAG 48:3	0.00581315	0.0474561	0.0483511	0.030878
TAG 49:0	0.0020792	0.00516849	0.00353712	0.00343985
TAG 49:1	0.00187935	0.020625	0.0142758	0.0123246
TAG 49:2	0.00136471	0.0196721	0.0137145	0.0128298
TAG 50:0	0.00121232	0.0128732	0.00907267	0.00913744
TAG 50:1	0.0186408	0.101627	0.0887266	0.058883
TAG 50:2	0.0340392	0.221131	0.198256	0.125536
TAG 50:3	0.0175518	0.138288	0.139045	0.0878015
TAG 51:0	0.00117124	0.00348305	0.0015904	0.00150843
TAG 51:1	0.00128729	0.0113672	0.00743292	0.0061562
TAG 51:2	0.00253161	0.0237007	0.0174184	0.0134838
TAG 51:3	0.000913924	0.013834	0.0117104	0.00866301
TAG 52:0	0	0.00453943	0.00286407	0.00193897
TAG 52:1	0.00453297	0.0302327	0.0259129	0.0160376
TAG 52:2	0.0202013	0.130081	0.121204	0.0639776
TAG 52:3	0.0205123	0.146922	0.144363	0.0738006
TAG 52:4	0.00569952	0.0596316	0.0541709	0.0343101
TAG 52:5	0.00120323	0.0116993	0.0113825	0.00877499
TAG 53:0	0	0.000725193	0.000440036	0.000745893
TAG 53:1	0.00111914	0.00226452	0.00168619	0.000684249
TAG 53:2	0.00127779	0.0095966	0.00680891	0.00450027
TAG 53:3	0.00132044	0.0105616	0.00841523	0.00553358
TAG 54:0	0.000148368	0.0014847	0.00046351	0.000648727
TAG 54:1	0.000684352	0.00332984	0.00296889	0.00231231
TAG 54:2	0.00128953	0.00995282	0.00818999	0.0049346
TAG 54:3	0.0038865	0.0479021	0.0522218	0.0197382
TAG 54:4	0.00279302	0.0323064	0.0316591	0.0166067
TAG 54:5	0.000150388	0.0113131	0.0111887	0.00767853
TAG 54:6	0	0.00301061	0.00379832	0.00223488
TAG 55:1	0.00101523	0.0012064	0.00169798	0.00103654
TAG 55:2	0.000406628	0.00133795	0.000911727	0.000815728
TAG 55:3	0.000230634	0.00167987	0.00113396	0.00100651
TAG 56:0	0.000406568	0.000396638	0.000266411	0.000329562
TAG 56:1	0	0	0.000614717	0.000411759
TAG 56:2	0.000403557	0.00261928	0.00211487	0.000657711
TAG 56:3	0.00144414	0.00555417	0.00633678	0.00251914
TAG 56:4	0.000719486	0.00641682	0.0067863	0.00334501
TAG 56:5	0.000768954	0.00441981	0.00482667	0.00264804
TAG 56:6	0.000896558	0.00250281	0.00214003	0.00110992
TAG 56:7	0.00073387	0.00245016	0.00224489	0.00106377
TAG 58:1	0.000379087	0.000870432	0.00044003	0.00038178
TAG 58:2	0	0.000387866	0.000522023	0.000233063
TAG 58:3	0.00034584	0.000653003	0.000861219	0.000213676
TAG 58:4	0.00393521	0.00561838	0.00044191	0.00311196
TAG 58:5	0	0	0.000553271	0.000615348
TAG 58:6	0	0.000811423	0.000576685	0.000299653
TAG 58:7	0.000150815	0.000893851	0.000772177	0.000715275
TAG 58:8	0	0	0.00105932	8.99941e-05
TAG 58:9	0.00043502	0.00114152	0.000431831	0.000372901
TAG 59:3	0	0	0	0.000113202
TAG 59:4	0.000223234	0.000698451	0.000144855	0.000153156
TAG 60:0	2.39991e-05	3.30187e-05	0.000526631	0.00033065
TAG 60:1	0.000297645	0	0.000101125	0.000117641
TAG 60:2	0.000107778	0.000272388	7.92601e-05	6.43698e-05
TAG 60:3	0	0	0	0
TAG 60:4	0.000288675	0.000489358	0.000223256	0
TAG 60:5	0.000511761	0.000727419	8.14234e-05	6.11527e-05
TAG 60:7	0.000543586	0.00115297	1.1379e-05	0
Chol	0.393462	0.568398	1.19593	0.284782
